# Classification and functional characterization of regulators of intracellular STING trafficking identified by genome-wide optical pooled screening

**DOI:** 10.1101/2024.04.07.588166

**Authors:** Matteo Gentili, Rebecca J. Carlson, Bingxu Liu, Quentin Hellier, Jocelyn Andrews, Yue Qin, Paul C. Blainey, Nir Hacohen

## Abstract

STING is an innate immune sensor that traffics across many cellular compartments to carry out its function of detecting cyclic di-nucleotides and triggering defense processes. Mutations in factors that regulate this process are often linked to STING-dependent human inflammatory disorders. To systematically identify factors involved in STING trafficking, we performed a genome-wide optical pooled screen and examined the impact of genetic perturbations on intracellular STING localization. Based on subcellular imaging of STING protein and trafficking markers in 45 million cells perturbed with sgRNAs, we defined 464 clusters of gene perturbations with similar cellular phenotypes. A higher-dimensional focused optical pooled screen on 262 perturbed genes which assayed 11 imaging channels identified 73 finer phenotypic clusters. In a cluster containing USE1, a protein that mediates Golgi to ER transport, we found a gene of unknown function, C19orf25. Consistent with the known role of USE1, loss of C19orf25 enhanced STING signaling. Other clusters contained subunits of the HOPS, GARP and RIC1-RGP1 complexes. We show that HOPS deficiency delayed STING degradation and consequently increased signaling. Similarly, GARP/RIC1-RGP1 loss increased STING signaling by delaying STING exit from the Golgi. Our findings demonstrate that genome-wide genotype-phenotype maps based on high-content cell imaging outperform other screening approaches, and provide a community resource for mining for factors that impact STING trafficking as well as other cellular processes observable in our dataset.
