## Supplementary material for "Classification and functional characterization of regulators of intracellular STING trafficking identified by genome-wide optical pooled screening": Table S6

gene_symbol	PSTING_max_cell
ABHD17A	12962.11637
ACACA	13173.68135
ACBD3	12653.82386
ADSL	14546.51638
AGFG1	13087.5907
ALG12	13377.09424
ALS2	12677.13825
ANKRD49	13225.72614
AP2M1	13979.68886
AP4B1	12721.05421
AP4M1	13697.76663
AP4S1	13248.54613
APLP2	13611.73364
APP	13036.61325
APPL1	13196.81372
ARFRP1	13196.77341
ARL8B	13220.6972
ARPC4	12607.98852
ATF6	12907.33168
ATG10	12644.10497
ATG101	13842.37928
ATG12	13536.45046
ATG13	13393.40057
ATG14	14070.22948
ATG16L1	12249.86777
ATG3	13066.63723
ATG4B	12904.50962
ATG5	12617.78409
ATG7	13377.57416
ATG9A	13386.51351
ATP6AP1	12478.51666
ATP6V1C1	12915.21197
ATP6V1D	12749.0041
ATP6V1F	12973.30736
ATR	13138.9428
AZI2	12424.65961
BECN1	13296.16666
BORCS8	13015.07484
C11orf97	12950.5753
C19orf25	12697.29329
C1orf109	13170.00305
CAMLG	13295.81767
CCDC115	13343.82757
CCZ1	13792.51164
CDC37	12524.12009
CFAP20	13068.5797
CGB5	13018.98214
CHMP5	12984.46411
CHORDC1	12310.54641
CHUK	13294.78174
CNOT2	13150.99294
COG3	13150.14162
COG5	13355.72286
COG8	13418.42516
CSTF3	13374.83239
CUL2	12487.62303
CUL3	14063.72075
CYLD	12296.05083
DHX36	13375.04207
DNAJC13	12970.96873
DPH2	13553.79997
DPP3	12667.35949
DTYMK	13199.34709
DYNLL1	12179.46441
DYNLL2	12336.28743
EI24	13188.52258
EIPR1	13245.05755
EMC1	12825.22531
EMC3	13486.85229
EMC7	13481.00785
EMC8	13840.77666
EPG5	13200.12226
EPS15	13339.04061
EPS15L1	13338.36471
FADS2	13278.20314
FASN	12670.42515
FCF1	12965.38286
FIG4	12980.53901
FLCN	12889.33757
GET1	13327.91567
GET3	13151.54191
GET4	13058.38343
GGA2	13547.70496
GNPTAB	13098.85963
GNPTG	12741.05586
GOLGA2	13168.68085
GOLGA3	13590.41833
GOLGA8N	12650.01141
GORASP2	12772.46495
GPAT4	13671.03431
GPR89A	12450.63615
GPR89B	12886.5476
HGS	13226.14225
HMGCR	11852.23524
HSD17B12	13375.49342
IKBKB	12943.87278
IKBKE	12250.33653
IKBKG	13105.47668
ILF2	12974.13037
INTS15	12987.55169
IRAK1	12874.72193
IRF3	13091.26313
ITCH	13317.73818
ITM2B	13356.64096
ITSN2	13421.22151
JTB	13605.01559
KCTD10	13209.88514
KDELR1	13053.54162
KEAP1	12654.9078
LAMTOR2	12868.70254
LAMTOR3	12863.62371
LAMTOR4	12172.58668
LEO1	13561.7891
LIPT2	13146.3244
LRBA	13237.47696
LUC7L2	13922.63732
LYST	12073.26308
MAP2K1	13608.63326
MAP2K3	12852.84486
MAP2K4	13860.2265
MAP2K7	13126.42797
MAP3K7	12775.97045
MAPK14	13481.83973
MAPKAPK2	13085.30222
MB21D2	12766.31475
MBTPS1	13282.5829
MBTPS2	12460.58881
MCMBP	12941.99213
MMGT1	12734.08126
MNAT1	13405.09521
MOCS3	13053.62614
MON2	13175.38733
MTG2	13187.29001
MTMR9	13808.27418
MYO6	13176.15295
N4BP1	13075.35389
N4BP2	12983.01554
NAA30	12254.12602
NAA35	13219.29045
NAA38	13224.38695
NAPG	12903.15788
NBR1	12989.68868
NCOA4	12889.21498
NCOA7	13467.85051
NDFIP1	12625.05339
NDUFB11	13214.19056
NGLY1	13531.00447
NOLC1	13351.64788
NOP56	12554.65572
NPC1	12903.97519
NPC2	13219.82069
NUBP2	13137.55682
NUDCD2	13299.77578
OCRL	13055.92848
OGA	13243.51334
ORC3	13457.15063
OSTC	13201.50671
PABPC1	13463.46864
PAXBP1	13404.93045
PIK3C3	13833.96446
PIK3R4	14060.83604
PIKFYVE	13448.11259
PITPNB	13702.37868
PMVK	12689.73193
POT1	12167.52036
PPIA	13242.05416
PPP2R5D	12616.79127
PRKCSH	12711.00453
PRMT5	13208.25586
PTAR1	13718.55635
PTPA	13041.23101
PTPN23	13421.91306
PWP2	12914.69767
RAB21	12984.65147
RAB5B	12857.00331
RAB9A	13053.80248
RABEP1	12821.99592
RABGEF1	13166.84184
RB1CC1	14977.11076
RBSN	13418.45893
RGP1	12777.06435
RIC1	13005.02813
RIPK1	13071.0432
RMC1	12998.81974
RNASEK	12817.5945
RPS6KA1	13277.73945
RPS6KA3	12838.12217
RPTOR	12914.89512
RWDD4	13595.46743
SCAP	13791.01423
SEC16A	12653.85163
SEC24C	13148.70068
SLC2A1	13403.86157
SMPD1	13479.67247
SNX1	13086.426
SP2	13451.1659
SPG21	12892.09477
SPNS1	12295.2974
SQSTM1	13019.70284
SREBF2	12833.47345
STAG2	13494.17393
STAM	12713.45759
STING1	10192.19669
STX17	12967.50984
STX5	13547.28843
SUCO	12883.22453
SUMO2	13155.12563
SURF4	13012.88962
SYS1	13521.48204
TAB1	13374.88311
TANK	13088.37839
TBC1D22A	13110.04439
TBC1D22B	12621.36509
TBK1	11509.36176
TFRC	12963.52345
TICRR	13160.21194
TMEM199	13324.4125
TMEM251	12712.32695
TMEM41B	13027.64633
TNFAIP3	13287.07945
TRIM25	13904.99851
TRIR	12980.79678
TSC1	13504.10181
TSC2	13754.06834
TSG101	13190.59373
TTC14	13392.16629
TVP23C	12635.06019
TXNRD1	13760.36761
UBA1	12641.47256
UBAP1	13013.02411
UBE2N	13279.83036
UBE2Q1	12864.8366
UBXN4	12809.79242
USE1	13122.98117
USO1	13145.86626
USP17L18	13528.97373
USP8	13349.0643
UVRAG	13394.33117
VAC14	13275.30703
VAPA	13979.11772
VAPB	13359.586
VEZT	13005.4835
VMP1	13961.46761
VPS11	13661.94457
VPS13B	13071.68268
VPS16	12884.73411
VPS18	12956.19601
VPS33A	12746.48845
VPS35L	12912.75354
VPS36	13351.53138
VPS37A	13063.12194
VPS39	12870.5528
VPS41	12640.31301
VPS45	13242.33345
VPS51	13547.99296
VPS52	13628.21608
VPS53	12947.98488
VPS54	12898.11551
WIPI2	13519.82756
XPO5	13070.90901
ZFYVE16	13297.13692
nontargeting	13035.93535
