## Supplementary material for "Classification and functional characterization of regulators of intracellular STING trafficking identified by genome-wide optical pooled screening": Table S7

### Sheet: PHATE Coordinates & Clustering
gene_symbol	PHATE_1	PHATE_2	Cluster
ABHD17A	0.0555256	0.0307485	15
ACACA	-0.0512105	0.0323411	43
ACBD3	-0.0156024	0.0108732	40
ADSL	-0.0548725	0.0331855	4
AGFG1	-0.0400811	-0.0188141	26
ALG12	0.0488118	-0.0220943	9
ALS2	-0.028891	0.0576821	13
ANKRD49	0.00532363	-0.0115276	12
AP2M1	0.0199524	-0.0763339	5
AP4B1	-0.0401825	-0.0223794	9
AP4M1	-0.0451133	-0.0245057	9
AP4S1	-0.0404035	-0.0105354	52
APLP2	-0.0201403	-0.0217083	8
APP	0.00915906	-0.0445418	53
APPL1	0.00930917	-0.0189304	54
ARFRP1	-0.0463124	0.00504283	37
ARL8B	-0.0276391	-0.0191992	61
ARPC4	-0.0238109	-0.0256936	58
ATF6	0.0470982	-0.0479315	3
ATG10	0.029863	0.099799	7
ATG101	-0.0337791	0.0613944	28
ATG12	-0.0132261	0.0648368	7
ATG13	0.0755817	0.000888923	18
ATG14	-0.0315646	0.0560966	28
ATG16L1	0.0287285	0.0988507	7
ATG3	0.0528499	0.0905868	62
ATG4B	0.0283922	0.0988703	7
ATG5	0.0287994	0.0999209	7
ATG7	0.0531598	0.0906712	62
ATG9A	0.068103	0.0807119	71
ATP6AP1	-0.0235341	0.00245793	66
ATP6V1C1	0.0431994	-0.0272311	24
ATP6V1D	0.0018274	0.0300577	25
ATP6V1F	0.0554008	-0.0230272	9
ATR	0.00767586	0.0382266	70
AZI2	0.0125642	-0.0117284	10
BECN1	0.00546012	0.0373424	25
BORCS8	0.0328804	-0.0207054	73
C11orf97	0.00519552	-0.0337125	53
C19orf25	0.00943798	0.058238	41
C1orf109	-0.0354457	-0.0325736	38
CAMLG	0.0190917	-0.00254109	63
CCDC115	0.00785194	0.0438867	25
CCZ1	0.0859034	0.0625796	68
CDC37	0.0183637	-0.0706171	36
CFAP20	-0.0398095	-0.0376243	38
CGB5	0.0236773	-0.00970927	32
CHMP5	-0.0353908	0.00812689	59
CHORDC1	-0.0264955	-0.0234767	34
CHUK	-0.025124	0.0129847	4
CNOT2	0.0271133	-0.0123313	20
COG3	0.0454136	-0.0340371	24
COG5	0.00333299	-0.0442684	55
COG8	0.0316002	-0.018494	21
CSTF3	0.0316249	0.00184498	43
CUL2	0.0486301	-0.0257211	15
CUL3	-0.0287548	-0.0288531	58
CYLD	-0.0265044	-0.0142906	26
DHX36	-0.029397	0.0004583	39
DNAJC13	0.00917241	-0.0171679	29
DPH2	0.000591547	-0.0428205	14
DPP3	0.0396873	0.0179626	2
DTYMK	-0.0175773	-0.0499538	27
DYNLL1	-0.0233305	0.000902397	1
DYNLL2	0.0507251	0.0492889	6
EI24	0.0610103	-0.0018654	18
EIPR1	-0.0250808	-0.0230365	8
EMC1	0.0347506	-0.000129588	17
EMC3	0.00602137	-0.0292004	29
EMC7	-0.0398343	0.0245527	4
EMC8	-0.00401156	0.0267628	40
EPG5	-0.0233243	0.0649871	13
EPS15	0.0303179	-0.00155863	17
EPS15L1	0.00638922	-0.0115956	2
FADS2	0.062039	-0.05062	3
FASN	0.000596413	0.103383	30
FCF1	0.00808466	-0.032866	23
FIG4	0.0169828	0.0662515	41
FLCN	-0.0299913	0.0179589	1
GET1	-0.037212	0.010223	31
GET3	0.0571012	-0.0399407	21
GET4	0.0938239	0.0137474	0
GGA2	0.00348062	-0.0317487	55
GNPTAB	-0.0202038	0.0501086	13
GNPTG	-0.0191886	0.000657519	1
GOLGA2	-0.050555	0.0225592	42
GOLGA3	0.0540053	0.0519218	6
GOLGA8N	0.0118685	-0.0462664	44
GORASP2	-0.0434646	0.010099	19
GPAT4	-0.0104341	-0.0147531	69
GPR89A	-0.0566913	0.0362931	43
GPR89B	-0.0123188	0.0522516	57
HGS	-0.0529675	0.0144249	22
HMGCR	0.0126786	-0.0541194	44
HSD17B12	-0.0623349	0.0445778	11
IKBKB	0.00459128	-0.0170024	54
IKBKE	-0.0182907	-0.0137075	46
IKBKG	-0.0115159	0.0278286	45
ILF2	-0.00513616	-0.0345084	14
INTS15	0.000769368	0.042709	64
IRAK1	-0.0288155	-0.00367298	8
IRF3	-0.090855	0.00141244	46
ITCH	-0.028647	-0.00821316	52
ITM2B	-0.00556703	-0.0112986	47
ITSN2	-0.0396075	0.00599677	59
JTB	0.0924847	0.0121687	0
KCTD10	0.0166489	-0.0143662	42
KDELR1	-0.0200742	-0.0169394	49
KEAP1	-0.0671207	-0.0482397	33
LAMTOR2	0.044209	0.0216697	2
LAMTOR3	0.00131565	-0.0373438	14
LAMTOR4	0.0208134	-0.0128914	20
LEO1	0.0519556	0.0298085	15
LIPT2	0.00544727	-0.0553436	48
LRBA	-0.0276949	0.00084082	19
LUC7L2	-0.0271398	0.00703424	31
LYST	0.0164063	-0.00103149	2
MAP2K1	-7.11701e-05	0.0247456	25
MAP2K3	-0.0423407	-0.0169922	26
MAP2K4	0.0143074	-0.0124158	20
MAP2K7	0.017875	-0.0657728	5
MAP3K7	-0.0427315	0.00209676	37
MAPK14	-0.0080833	0.012006	65
MAPKAPK2	-0.00300224	-0.0206756	36
MB21D2	0.00367757	-0.0224793	29
MBTPS1	-0.0474427	-0.0207023	31
MBTPS2	-0.00579675	-0.0107736	11
MCMBP	-0.0497219	0.00860091	22
MMGT1	0.0150432	-0.0161611	42
MNAT1	0.0162485	-0.0112662	10
MOCS3	0.0537422	0.0526121	6
MON2	-0.0549244	-0.0202348	12
MTG2	-0.00946279	-0.0076247	47
MTMR9	-0.0245085	0.0102851	1
MYO6	-0.00556334	-0.0149328	50
N4BP1	-0.0665386	0.0514675	11
N4BP2	0.016334	-0.0274802	23
NAA30	-0.0489812	-0.0182148	12
NAA35	0.0193379	-0.0735077	5
NAA38	-0.0588392	-0.0468031	49
NAPG	-0.0398372	-0.0130012	12
NBR1	-0.0178924	-0.00453906	1
NCOA4	-0.0359284	0.00425474	19
NCOA7	-0.0122648	-0.0148545	51
NDFIP1	-0.0107606	-0.00932133	1
NDUFB11	-0.00321446	-0.0229103	8
NGLY1	0.0433111	0.011129	17
NOLC1	-0.00733261	-0.00950398	47
NOP56	0.0605287	0.0591203	6
NPC1	-0.0329659	0.00138587	28
NPC2	0.0445952	-0.0235652	16
NUBP2	-0.0066625	-0.0250275	50
NUDCD2	0.0412607	-0.00564441	18
OCRL	0.018514	-0.0694636	5
OGA	0.0498217	-0.0241064	56
ORC3	-0.00259644	0.0308309	21
OSTC	0.00234073	-0.00755079	10
PABPC1	0.00227579	-0.0353573	23
PAXBP1	0.0234905	-0.00934814	32
PIK3C3	-0.0331899	0.0450828	28
PIK3R4	-0.0132223	0.0443275	57
PIKFYVE	-0.0193372	-0.0101996	27
PITPNB	0.0915667	0.0115083	0
PMVK	0.0490315	0.020839	15
POT1	0.0481787	0.0141157	17
PPIA	-0.0241635	-0.0189972	49
PPP2R5D	0.014299	-0.021841	60
PRKCSH	-0.00486833	-0.0182564	50
PRMT5	-0.0123515	0.061361	57
PTAR1	-0.0425497	-0.0390476	51
PTPA	0.061037	-0.044731	21
PTPN23	-0.0508636	0.0317438	4
PWP2	-0.0455553	-0.041831	51
RAB21	0.0074421	-0.0366314	29
RAB5B	0.0410573	-0.0396572	24
RAB9A	0.00985635	-0.0342784	44
RABEP1	-0.00661472	-0.0412023	14
RABGEF1	-0.0715497	-0.0541608	33
RB1CC1	0.0704213	0.000696572	18
RBSN	-0.0693136	-0.0532251	33
RGP1	-0.0260708	0.104321	67
RIC1	-0.0261428	0.103858	67
RIPK1	-0.0240254	-0.00385838	39
RMC1	0.0856575	0.0624779	68
RNASEK	-0.00384126	-0.0263299	36
RPS6KA1	0.00119417	-0.00849547	10
RPS6KA3	0.0405635	-0.0317885	24
RPTOR	-0.0138398	0.0247427	45
RWDD4	-0.0237366	-0.0305362	8
SCAP	-0.0319164	-0.0163446	61
SEC16A	-0.0268364	-0.0348726	34
SEC24C	-0.0152668	-0.0412462	27
SLC2A1	-0.0672848	0.0539573	11
SMPD1	-0.0353731	0.00942307	31
SNX1	0.00886091	-0.0241028	48
SP2	-0.0377979	-0.018596	26
SPG21	-0.0298913	-0.02684	58
SPNS1	0.0189688	-0.00748318	39
SQSTM1	0.0111412	-0.026541	60
SREBF2	-0.0500914	0.0298638	4
STAG2	0.0688937	-0.0523896	3
STAM	0.00956929	-0.0102956	32
STING1	0.0241838	-0.0637984	5
STX17	-0.048948	-0.0108616	52
STX5	0.0231528	-0.0088341	32
SUCO	-0.089303	0.000803027	46
SUMO2	0.0577316	0.0565125	6
SURF4	-0.000714057	0.0363466	64
SYS1	0.0301015	-0.00922833	9
TAB1	0.00447271	-0.0299416	53
TANK	-0.00464564	-0.0127832	69
TBC1D22A	0.000561265	0.104164	30
TBC1D22B	0.0158584	-0.0405943	48
TBK1	-0.0227174	0.0613454	13
TFRC	-0.0307786	-0.0428778	34
TICRR	0.0214132	-0.0254078	60
TMEM199	-0.0205311	0.00963461	65
TMEM251	0.00421273	-0.000235919	63
TMEM41B	0.0659556	-0.0513451	3
TNFAIP3	-0.0342256	-0.0116923	12
TRIM25	0.00682743	-0.0187118	54
TRIR	-0.0169607	-0.0105889	30
TSC1	0.0104304	-0.0321348	23
TSC2	0.00896425	-0.0069693	10
TSG101	0.0213837	-0.0128287	20
TTC14	0.000334154	0.103993	30
TVP23C	0.00190928	-0.0525182	55
TXNRD1	0.0085699	-0.0114038	2
UBA1	0.0509468	0.0277065	2
UBAP1	0.0205839	-0.026775	16
UBE2N	-0.0674333	0.0535025	11
UBE2Q1	-0.00180397	0.026333	56
UBXN4	-0.0314363	-0.00714107	66
USE1	0.015196	0.0613143	41
USO1	-0.0276537	0.00144934	19
USP17L18	0.0637167	-0.0505314	3
USP8	0.00494111	-0.0136464	56
UVRAG	0.00432794	-0.00923489	70
VAC14	0.0325721	-0.0187245	16
VAPA	-0.0487529	0.00161992	37
VAPB	-0.00938396	-0.0275965	34
VEZT	-0.0416483	-0.00176761	35
VMP1	-0.0550626	0.0197027	22
VPS11	0.0499947	-0.0245033	16
VPS13B	-0.0234557	-0.0151263	38
VPS16	-0.0527859	0.0224817	22
VPS18	0.0728437	-0.053412	3
VPS33A	-0.0302907	0.0630897	13
VPS35L	-0.0125166	0.034101	45
VPS36	-0.00352901	0.0317271	40
VPS37A	-0.0278882	-0.0116409	35
VPS39	0.000526101	-0.00867022	27
VPS41	-0.0322778	-0.020235	35
VPS45	-0.0651077	-0.0503196	33
VPS51	0.0921633	0.0126205	0
VPS52	0.0824148	0.00660949	0
VPS53	0.0898259	0.0106661	0
VPS54	0.0877343	0.00903744	0
WIPI2	0.0691187	0.080536	71
XPO5	-0.0482127	0.00594774	59
ZFYVE16	-0.0372522	-0.00710689	35
nontargeting	-0.00353912	-0.0146479	72

### Sheet: Potential Distance Unstim vs 4h
gene_symbol	Unstimulated Potential Distance	4hr Potential Distance
ABHD17A	0.489099	2.13585
ACACA	1.08453	0.651792
ACBD3	1.2728	0.381128
ADSL	0.537368	0.484766
AGFG1	0.596297	0.561531
ALG12	1.56116	2.26297
ALS2	0.56962	1.31775
ANKRD49	0.218076	0.233954
AP2M1	0.605164	0.801659
AP4B1	0.467733	0.265269
AP4M1	0.937095	0.813281
AP4S1	0.725794	0.560427
APLP2	0.530995	0.281619
APP	0.524378	0.267599
APPL1	0.349651	0.590419
ARFRP1	0.477503	1.17429
ARL8B	0.90233	1.44341
ARPC4	0.798139	1.21804
ATF6	0.95457	0.51183
ATG10	2.49939	2.82843
ATG101	2.44918	1.85267
ATG12	2.4399	2.82843
ATG13	2.43314	2.09607
ATG14	0.585427	1.52334
ATG16L1	2.6115	2.82843
ATG3	2.75988	2.82843
ATG4B	2.25362	2.82843
ATG5	2.63459	2.82843
ATG7	2.76858	2.82843
ATG9A	2.77426	2.28613
ATP6AP1	0.516972	0.999138
ATP6V1C1	1.26408	1.73692
ATP6V1D	0.556381	0.605752
ATP6V1F	0.596198	1.54956
ATR	0.460659	0.660665
AZI2	0.500865	0.436776
BECN1	0.716985	1.07652
BORCS8	1.08522	1.68563
C11orf97	0.758987	0.206083
C19orf25	0.104788	0.754986
C1orf109	0.338686	0.622987
CAMLG	0.234713	0.740463
CCDC115	0.924757	1.71672
CCZ1	2.82843	2.82843
CDC37	0.624017	0.623667
CFAP20	1.18235	1.83656
CGB5	0.121154	0.190078
CHMP5	1.19245	0.939107
CHORDC1	0.702612	1.08632
CHUK	0.534374	0.36703
CNOT2	0.763308	0.960199
COG3	1.0926	2.59263
COG5	1.04402	2.58338
COG8	1.44266	0.911164
CSTF3	0.335338	1.21804
CUL2	0.210806	1.09846
CUL3	0.999366	1.20882
CYLD	0.484265	0.237482
DHX36	0.737902	0.164758
DNAJC13	1.21927	1.94737
DPH2	1.27666	1.96065
DPP3	1.16259	0.828074
DTYMK	0.794534	0.755867
DYNLL1	0.629758	1.45428
DYNLL2	0.619915	0.945689
EI24	0.643377	2.05892
EIPR1	2.35711	2.46633
EMC1	0.116372	0.926258
EMC3	1.1829	1.51259
EMC7	0.122747	0.659274
EMC8	0.287188	1.20732
EPG5	2.31295	1.9899
EPS15	0.3286	0.339671
EPS15L1	0.356364	0.556564
FADS2	0.784984	0.764932
FASN	0.457082	1.25091
FCF1	0.476839	0.529036
FIG4	2.72986	2.14039
FLCN	2.82843	2.82843
GET1	0.802997	0.911318
GET3	0.959086	1.21186
GET4	1.26588	1.23934
GGA2	0.551715	0.794253
GNPTAB	1.17028	1.30842
GNPTG	0.534167	0.797719
GOLGA2	1.69256	0.970307
GOLGA3	1.38781	0.957736
GOLGA8N	0.316135	0.202933
GORASP2	1.5051	0.72279
GPAT4	0.588249	0.802703
GPR89A	0.633557	0.789536
GPR89B	0.546789	0.936775
HGS	1.14111	1.10396
HMGCR	0.467407	1.05454
HSD17B12	1.02515	1.05225
IKBKB	0.169542	0.30926
IKBKE	0.259359	0.490809
IKBKG	0.657519	0.159559
ILF2	1.26103	1.23616
INTS15	1.20621	0.526337
IRAK1	0.522292	0.321482
IRF3	0.528436	0.386009
ITCH	0.258078	0.506122
ITM2B	0.254303	0.370668
ITSN2	0.391984	0.940744
JTB	1.13002	2.6811
KCTD10	1.35095	0.805269
KDELR1	0.329952	0.769525
KEAP1	1.27358	0.945684
LAMTOR2	0.95124	0.37177
LAMTOR3	0.968961	0.605575
LAMTOR4	1.1459	0.680278
LEO1	0.705426	1.7477
LIPT2	0.565457	0.177105
LRBA	0.591529	0.579161
LUC7L2	0.65129	0.549977
LYST	0.650405	0.464581
MAP2K1	0.171933	0.744512
MAP2K3	0.392478	0.53267
MAP2K4	0.494943	0.702852
MAP2K7	0.728145	1.11106
MAP3K7	0.520464	0.581878
MAPK14	1.21742	1.00658
MAPKAPK2	0.579099	0.640906
MB21D2	0.796551	0.929269
MBTPS1	0.554885	0.145213
MBTPS2	0.609068	0.451877
MCMBP	0.719486	0.667346
MMGT1	0.974773	1.54727
MNAT1	0.773106	0.615195
MOCS3	0.491689	1.31681
MON2	1.56109	2.21696
MTG2	0.323734	0.155079
MTMR9	2.82843	2.82843
MYO6	0.616015	0.440507
N4BP1	0.871665	0.514025
N4BP2	0.626708	0.304614
NAA30	0.748512	0.739363
NAA35	0.993074	0.783083
NAA38	0.390527	0.551865
NAPG	0.77855	1.06336
NBR1	0.521742	0.748788
NCOA4	0.879458	0.471496
NCOA7	0.325135	0.490036
NDFIP1	0.287858	0.660626
NDUFB11	0.339673	0.433836
NGLY1	0.413973	0.623055
NOLC1	0.767187	0.5784
NOP56	0.490384	1.49577
NPC1	1.04555	1.30041
NPC2	0.875498	1.08243
NUBP2	0.950456	1.87612
NUDCD2	0.480077	1.10957
OCRL	0.783093	0.744643
OGA	1.18243	0.598569
ORC3	0.319688	1.10557
OSTC	0.667994	0.490286
PABPC1	0.649973	0.769311
PAXBP1	0.293772	0.733168
PIK3C3	1.01326	1.66288
PIK3R4	0.523944	1.07244
PIKFYVE	1.16042	0.187961
PITPNB	0.587883	0.9337
PMVK	0.650739	0.245036
POT1	0.733436	0.892949
PPIA	0.589023	0.133224
PPP2R5D	0.457563	0.192228
PRKCSH	0.455376	0.719206
PRMT5	0.785148	1.00953
PTAR1	1.1011	0.752419
PTPA	0.605069	1.42203
PTPN23	1.29089	0.891508
PWP2	1.27121	0.709454
RAB21	1.20643	1.86567
RAB5B	0.570801	0.151683
RAB9A	1.76115	1.84163
RABEP1	0.774628	0.768299
RABGEF1	0.779065	0.974539
RB1CC1	2.49209	2.15371
RBSN	2.38016	2.82843
RGP1	1.00773	2.82843
RIC1	1.22373	2.82843
RIPK1	0.462421	0.143752
RMC1	2.82843	2.82843
RNASEK	1.19242	1.3685
RPS6KA1	0.467264	0.141591
RPS6KA3	0.533523	0.59556
RPTOR	0.771465	0.171547
RWDD4	1.03012	0.990822
SCAP	1.36626	0.601416
SEC16A	0.686826	0.326102
SEC24C	0.826953	0.50349
SLC2A1	0.693674	0.543104
SMPD1	0.329117	1.24247
SNX1	0.105916	0.700561
SP2	0.151421	0.625202
SPG21	0.789898	0.429586
SPNS1	1.85464	1.92627
SQSTM1	0.50239	0.410626
SREBF2	0.685301	0.522562
STAG2	1.88103	1.97305
STAM	0.92548	0.212371
STING1	0.339695	0.58695
STX17	0.535591	1.15275
STX5	0.273756	1.27293
SUCO	1.20164	0.477337
SUMO2	0.915026	1.30632
SURF4	1.37343	2.14808
SYS1	0.702512	0.845445
TAB1	0.297502	0.286042
TANK	0.149646	0.366918
TBC1D22A	0.311643	0.157496
TBC1D22B	0.601301	0.717222
TBK1	0.314064	0.417629
TFRC	1.08453	0.515488
TICRR	0.213479	0.449792
TMEM199	0.399879	0.985256
TMEM251	1.10667	1.15424
TMEM41B	0.925514	0.933081
TNFAIP3	0.562106	0.154444
TRIM25	0.111533	0.133876
TRIR	0.699874	1.20241
TSC1	2.82843	2.82843
TSC2	2.82843	2.82843
TSG101	0.417745	0.477404
TTC14	0.488607	0.995951
TVP23C	0.626441	0.887568
TXNRD1	1.19257	0.738045
UBA1	1.32869	2.10075
UBAP1	0.962626	0.161501
UBE2N	0.574231	0.441074
UBE2Q1	1.05374	0.797928
UBXN4	0.341998	0.398396
USE1	0.441436	0.86946
USO1	1.13163	0.560785
USP17L18	0.581226	0.760652
USP8	0.644256	1.13722
UVRAG	1.03206	1.15171
VAC14	2.73948	2.21402
VAPA	0.888503	1.38845
VAPB	0.293056	0.242049
VEZT	0.6101	0.745792
VMP1	1.11784	0.906032
VPS11	1.25397	1.93502
VPS13B	0.514956	0.564507
VPS16	0.744521	1.46545
VPS18	0.6564	1.2541
VPS33A	1.00624	1.44597
VPS35L	1.28664	2.08827
VPS36	0.690301	0.467032
VPS37A	0.785426	0.685646
VPS39	0.803301	1.27395
VPS41	0.943743	0.970218
VPS45	2.4248	2.82843
VPS51	2.35711	2.51815
VPS52	2.11035	2.35625
VPS53	2.25731	2.48901
VPS54	1.26076	2.66226
WIPI2	2.59965	2.16288
XPO5	0.439459	1.16074
ZFYVE16	0.416077	0.705759
nontargeting	0	0
