## Supplementary material for "Classification and functional characterization of regulators of intracellular STING trafficking identified by genome-wide optical pooled screening": Table S8

### Sheet: sgRNA
sgRNA name	sgRNA sequence	Vector
ntgRNA	GTATTACTGATATTGGTGGG	pXPR_BRD023
C19orf25_g01	CAGATCCTGGAGGATGTGCG	pXPR_BRD023
C19orf25_g02	AGTTCCCTTCAGGATGATGG	pXPR_BRD023
USE1_g01	GCGGAGTGAGCTACTAGGCA	pXPR_BRD023
USE1_g02	CCAGTACGTGGGAGCCCTAG	pXPR_BRD023
EI24_g01	AGGTCAGTCTCACCTGAATG	pXPR_BRD023
EI24_g02	AAAATTCTACTAACAATACG	pXPR_BRD023
VPS52_g01	GAAATCGCCAGGCAGTTCGG	pXPR_BRD023
VPS52_g02	CCGTACACTCAGCATGACCC	pXPR_BRD023
RIC1_g01	GGAAGACCGAATATGCCCTG	pXPR_BRD023
RIC1_g02	CCAGAAGTTGACGTAGAATG	pXPR_BRD023
