## Supplementary material for "Classification and functional characterization of regulators of intracellular STING trafficking identified by genome-wide optical pooled screening": Table S9

### Sheet: Feuil1
Target	Type	Applic ation	Source	Reference	Dilution
HRP Anti-beta Actin antibody [AC-15]	Ms monoclonal	WB	Abcam	ab49900	1:20000
STING (D2P2F)	Rbt monoclonal	WB	CST	13647S	WB: 1:2000
pSTING (Ser366) (D7C3S)	Rbt monoclonal	WB	CST	19781S	1:2000
TBK1 (E8I3G)	Rbt monoclonal	WB	CST	38066S	1:2000
TBK1 (E9H5S)	Ms monoclonal	WB	CST	51872S	1:2000
pTBK1 (Ser172) (D52C2)	Rbt monoclonal	WB	CST	5483S	1:2000
IRF3 (D6I4C)	Rbt monoclonal	WB	CST	11904S	1:1000
pIRF3 (Ser386) (E7J8G)	Rbt monoclonal	WB	CST	37829S	1:1000
MX1 (D3W7I)	Rbt monoclonal	WB	CST	37849S	1:1000
LC3B	Rbt monoclonal	WB	CST	2775S	1:1000
DYKDDDDK Tag (D6W5B) - FLAG	Rabbit monoclonal	WB	CST	14793S	1:1000
VPS52	Rbt polyclonal	WB	Millipore sigma	SAB2106153	1:500
VPS33A	Rbt polyclonal	WB	Proteintech	16896-1-AP	1:1000
VPS11		WB
TGN38	Ms monoclonal	IF	BD Biosciences	610898	1:200
CD63 (EPR22458-280)	Rbt monoclonal	IF	Abcam	ab252919	1:400
STING	Ms monoclonal	IF	BD Biosciences	564835	1:200
GM130 (35/GM130)	Ms monoclonal	IF	BD Biosciences	610823	1:200
GM130 (35/GM130)	Rat monoclonal	IF	BioLegend	937001	1:200
p62 (D5L7G)	Rbt monoclonal	IF	CST	88588S	1:200
Alexa 488 anti-mouse IgG (H+L)	Gt polyclonal	IF	Thermo Fisher	A-11029	1:200
Alexa 555 F(ab')2 anti- Rabbit IgG	Gt polyclonal	IF	Thermo Fisher	A-21430	1:200
Alexa 647 anti-rat IgG (H+L)	Gt polyclonal	IF	Thermo Fisher	A-21247	1:200
